# In lupus nephritis, specific *in situ* inflammatory states are associated with refractory disease and progression to renal failure

**DOI:** 10.1101/2021.09.03.458909

**Authors:** Rebecca Abraham, Madeleine Durkee, Junting Ai, Margaret Veselits, Gabriel Casella, Yuta Asano, Anthony Chang, Kichul Ko, Charles Oshinsky, Emily Peninger, Maryellen Giger, Marcus R. Clark

## Abstract

In human lupus nephritis (LN), tubulointerstitial inflammation (TII) on biopsy predicts progression to end stage renal disease (ESRD). However, while approximately half of patients with moderate or severe TII develop ESRD, half do not. Therefore, we hypothesized that TII is heterogeneous, with distinct inflammatory states associated with different renal outcomes. We interrogated renal biopsies from LN longitudinal and cross-sectional cohorts using both conventional and highly multiplexed confocal microscopy. To accurately segment cells across whole biopsies, and to understand their spatial relationships, we developed unique computational pipelines by training and implementing several deep learning models and other computer vision techniques. Surprisingly, across biopsies, high B cell densities were strongly associated with protection from ESRD. In contrast, elevated CD4-T cell population densities, which included CD8, γδ and double negative (CD4-CD8-δ-, DN) T cells, were associated with both acute refractory renal failure and gradual progression to ESRD. Interestingly, lymphocytes and dendritic cells were organized into discrete clusters or neighborhoods that could be characterized by the enrichment for specific cell populations. B cells were often organized into large neighborhoods with CD4+ T cells including T follicular helper-like cells. In contrast, the CD4-T cell populations formed small cellular neighborhoods whose frequency predicted subsequent progression to ESRD. These data reveal that in LN, specific *in situ* inflammatory states are associated with refractory disease and progression to ESRD.

**One sentence summary:** Using deep machine learning to analyze confocal microscopy data, we demonstrate that in lupus nephritis, CD4-T cell populations, including CD8+ and γδ T cells, organize into specific spatial neighborhoods that predict progression to renal failure.
