## Supplementary Table 1 for "In lupus nephritis, specific *in situ* inflammatory states are associated with refractory disease and progression to renal failure"

### Sheet: Sheet2
Patient #	Race: African American (AA) vs non-African American (nAA)	Sex: Male/Female	Duration of follow up (days)	Age at SLE diagnosis (years)	Duration of SLE at the time of biopsy (rounded to nearest years)	Hypertension (Y/N)	Serum Cr (mg/dL) at biopsy	Most recent serum Cr (mg/dL)	Time to ESRD (days)	dsDNA (+/-)	C3 complement (mg/dL)	C4 complement (mg/dL)	preBx pred <20 mg (0), >=20 mg (1)	preBx pulse steroids course (Y/N)	preBx MMF (+/-)	Class Number	Activity Index	Chronicity Index (CI)	CI-G	CI-TI	TI score (0 - 3)	Induction CYC (+/-)	Induction MMF (+/-)	Rituximab (+/-)
1	AA	F	4165	35	7	N	0.8	0.7		+	71	12	0	N	-	3	1	1	1	0	0	-	+	-
2	AA	F	2299	29	1	Y	0.7	0.8		+	36	4	1	N	-	3	9	0	0	0	0	-	+	-
3	AA	F	2419	52	1	Y	0.7	1.4		-	107	25	0	N	-	1	0	2	0	2	0	-	-	-
4	AA	F	1880	18	0	Y	0.7	0.8		-	113	34	1	N	-	5	0	0	0	0	0	-	-	-
5	AA	F	1867	31	6	Y	0.7	1		+	42	3	1	N	-	3	4	1	1	0	0	+	-	-
6	nAA	F	1650	27	7	N	0.6	1.4		+	69	11	0	N	-	3	1	1	0	1	1	-	+	-
7	nAA	F	2369	7	3	N	0.4	0.9		+	60	11	0	N	+	4	10	2	1	1	1	+	-	-
8	AA	F	1859	37	6	Y	0.9	0.8		+	59	22	0	N	+	4	4	3	1	2	1	+	-	-
9	nAA	F	3950	28	1	N	0.6	0.5		+	36	2	0	N	-	4	9	2	1	1	1	+	-	-
10	nAA	F	3112	32	8	Y	0.5	0.6		+	53	8	0	N	-	3	3	1	0	1	1	-	+	-
11	AA	F	3067	19	12	N	2.4	14.3		-	64	9	0	Y	-	4	6	1	0	1	1	+	-	-
12	nAA	F	1788	17	1	Y	0.7	0.8		-	106	18	0	N	+	3	1	3	1	2	1	-	+	-
13	AA	F	1752	13	0	N	0.7	0.77		+	33	5	1	N	-	3	4	0	0	0	1	-	-	-
14	AA	M	2052	21	8	Y	1.8	1.3		+	58	12	0	N	-	4	6	3	1	2	1	-	+	-
15	AA	F	1995	28	0	Y	3.2	0.9		+	40	5	0	N	-	4	9	1	0	1	1	+	-	-
16	AA	F	2464	25	2	N	1.7	5.4		+	108	31	0	N	+	4	5	6	2	4	2	+	-	-
17	AA	F	1067	25	7	Y	1.3	1		+	68	13	0	N	-	4	12	3	1	2	2	+	-	-
18	AA	F	1964	22	1	Y	0.9	6.6		-	75	11	0	N	-	5	2	2	1	1	2	-	-	-
19	AA	F	1768	16	3	N	0.6	0.7		+	115	24	0	N	+	3	4	0	0	0	2	-	+	-
20	AA	F	2070	19	18	N	0.9	0.9		+	40	3	0	N	-	3	4	4	2	2	2	-	-	-
21	AA	F	5131	38	0	N	0.7	0.83		+	52	8	0	N	-	4	6	0	0	0	2	+	-	-
22	AA	F	4428	41	0	N	1.4	1.5		+	90	31	0	N		2	2	1	1	0	2	-	+	-
23	AA	F	3983	24	0	N	0.9	4.6		-	49	9	0	N	-	3	3	3	1	2	2	-	+	-
24	nAA	F	2488	20	1	N	0.6	0.7		+	71	15	0	N	-	3	9	2	0	0	2	-	+	-
25	AA	F	1341	29	0	Y	1.6	1.3		+	38	10	0	N	-	3	8	3	1	2	2	+	-	-
26	AA	F	3848	10	0	Y	0.2	0.6		+	83	16	0	N	-	5	3	0	0	0	2	+	-	-
27	AA	F	803	43	0	Y	1.7	1.2		+	56	8	0	N	-	3	5	5	2	3	2	-	+	-
28	AA	F	778	41	2	N	1	3.3		+	82	22	0	N	+	5	2	4	0	4	2	-	-	-
29	AA	M	3210	18	3	Y	0.7	0.9		+	42	8	1	N	-	3	5	5	1	4	3	-	+	-
30	AA	F	4520	31	0	N	2.1	1.2		+	66	7	1	Y	-	4	10	2	0	2	3	+	-	-
31	AA	F	3934	15	1	N	1.9	1.2		+	38	13	0	N	-	5	3	0	0	0	3	-	+	-
32	AA	F	1053	43	0	N	0.9	0.7		+	44	4	0	N	-	4	17	2	0	2	3	+	-	-
33	AA	F	1510	23	6	N	0.9	1.2		+	36	9	1	N	+	4	14	0	0	0	3	+	-	-
34	AA	M	3721	28	0	N	0.7	1		+	27	5	0	N	-	3	9	0	0	0	3	-	+	-
35	nAA	F	1639	24	9	Y	2.3	1.5		+	94	30	1	N	-	4	6	8	3	5	3	+	-	-
36	AA	F	1641	16	18	Y	0.9	9.4		+	71	20	0	N	+	4	3	8	2	6	3	-	-	-
37	AA	F	2271	18	0	N	0.7	6.9	489	+	42	5	1	N	-	3	7	0	0	0	0	+	-	-
38	AA	F	2897	30	4	Y	2.2	10.2	640	+	57	21	0	N	-	4	10	4	1	3	2	-	+	-
39	AA	F	1894	18	3	N	2.2	0.8	1200	+	47	19	1	N	-	4	12	5	2	3	2	+	-	-
40	AA	M	3751	13	2	N	3.2	11.1	125	+	21	3	0	N	+	2	2	6	1	5	2	-	+	-
41	AA	F	4333	14	0	Y	0.7	15.4	1988	+	48	6	0	N	-	4	15	0	0	0	2	+	-	-
42	AA	F	2199	29	2	N	1.5	8.5	195	-	26	24	0	N	+	2	2	4	0	4	2	-	+	-
43	AA	F	1545	17	3	Y	2.7	3	496	+	63	18	1	N	+	4	12	5	1	4	2	+	-	+
44	AA	F	1148	12	8	Y	1.1	6.3	107	+	46	4	0	N	+	4	12	2	0	2	2	+	-	+
45	AA	F	4397	17	4	N	3	2.06	111	+	27	3	0	N	-	3	4	6	2	4	3	-	-	-
46	AA	M	968	17	4	Y	2.6	8.8	509	+	88	18	0	N	+	6	4	9	5	4	3	-	+	-
47	AA	F	942	18	0	N	1.2	11.84	942	+	40	13	0	N	-	4	10	3	1	2	3	+	-	-
48	AA	F	1718	38	7	Y	3.8	3	1356	+	103	19	0	N	+	6	4	10	5	5	3	-	-	-
49	AA	F	2782	7	6	Y	0.9	1.1	588	+	149	38	0	N	+	4	4	10	4	6	3	+	-	-
50	AA	F	2343	25	30	Y	2.8	4.7	349	+	91	30	0	N	-	3	3	7	3	4	3	-	-	-
51	AA	F	1385	16	0	N	5.2	11.9	1	+	54	7	0	Y	-	4	23	4	2	2	1	+	-	-
52	AA	F	2541	28	5	Y	4.7	12.8	1	+	49	27	1	N	+	4	19	5	1	4	3	-	-	-
53	AA	F	2912	25	0	Y	4.9	7.2	3	+	51	13	0	N	+	4	6	10	4	6	3	-	-	-
54	AA	F	1148	31	4	Y	9.7	3.3	-2	+	44	5	0	N	-	4	16	3	1	2	3	+	-	-
55	AA	F	1070	18	2	Y	17.4	5.5	-6	+	60	12	1	Y	-	4	6	9	3	6	3	-	+	-
Blue: Did not progress to ESRD requiring dialysis, transplant or Cr >6
Red: Progressed to ESRD requiring dialysis, transplant or Cr >6
Green: Presented w/ ESRD requiring dialysis, transplant or Cr >6
C3 normal range: 83-188 mg/dL
C4 normal range: 18-45 mg/dL
